# CemR atypical response regulator impacts energy conversion in *Campylobacteria*

**DOI:** 10.1101/2024.03.07.583886

**Authors:** Mateusz Noszka, Agnieszka Strzałka, Jakub Muraszko, Dirk Hofreuter, Miriam Abele, Christina Ludwig, Kerstin Stingl, Anna Zawilak-Pawlik

## Abstract

*Campylobacter jejuni* and *Arcobacter butzleri* are microaerobic food-borne human gastrointestinal pathogens that mainly cause diarrheal disease. These related species of the *Campylobacteria* class face variable atmospheric environments during infection and transmission, ranging from nearly anaerobic to aerobic conditions. Consequently, their lifestyles require that both pathogens need to adjust their metabolism and respiration to the changing oxygen concentrations of the colonization sites. Our studies revealed that *C. jejuni* and *A. butzleri* lacking a *Campylobacteria*-specific regulatory protein, *C. jejuni* Cj1608 or a homologue *A. butzleri* Abu0127, are unable to reprogram tricarboxylic acid cycle or respiration pathways, respectively, to produce ATP efficiently and, in consequence, adjust growth to changing oxygen supply. We propose that these *Campylobacterial* energy and metabolism regulators (CemR) are long-sought transcription factors controlling the metabolic shift related to oxygen availability, essential for these bacteria’s survival and adaptation to the niches they inhabit.
