## Supplementary Data 3 for "CemR atypical response regulator impacts energy conversion in *Campylobacteria*"

### Sheet: Legend
S3 Data. Comprehensive RNA-seq and LC-MS/MS data results for genes of selected processes or pathways in C. jejuni and A. butzleri. Part of the data was compared to H. pylori omics data from [26]. Transcriptomic and proteomic data are presented as log2-fold changes. Legends specific to each pathway/process were added below particular tables.
Mark	Description
RNA-seq	RNA-seq results
LC-MS/MS	LC-MS/MS results
ND	not detected in MS analysis
NA	insignificant change (NA); FDR > 0.05
-0.8854	significant change; FDR ⩽ 0.05; |log2FC| < 1
1.5432	significant change; FDR ⩽ 0.05; |log2FC| ⩾ 1
0.0981269	FDR value
	no homologue identified
CHIP	binding sites located between positions −250 and +250 with respect to a transcription start site (TSS) determined by Sharma et al. 2010 for H. pylori
COG	Description of the category
A	RNA processing and modification
B	Chromatin structure and dynamics
C	Energy production and conversion
D	Cell cycle control, cell division, chromosome partitioning
E	Amino acid transport and metabolism
F	Nucleotide transport and metabolism
G	Carbohydrate transport and metabolism
H	Coenzyme transport and metabolism
I	Lipid transport and metabolism
J	Translation, ribosomal structure and biogenesis
K	Transcription
L	Replication, recombination and repair
M	Cell wall/membrane/envelope biogenesis
N	Cell motility
O	Posttranslational modification, protein turnover, chaperones
P	Inorganic ion transport and metabolism
Q	Secondary metabolites biosynthesis, transport and catabolism
R	General function prediction only
S	Function unknown
T	Signal transduction mechanisms
U	Intracellular trafficking, secretion, and vesicular transport
V	Defense mechanisms
W	Extracellular structures
X	Mobilome: prophages, transposons
Y	Nuclear structure
Z	Cytoskeleton

### Sheet: O2 and N2 stress resp.
The expression of genes related to oxidative stress. The C. jejuni gene list according to Flint et al. doi: 10.1093/femsre/fuw025, H. pylori and A. butzleri genes listed based on homology to C. jejuni genes.
Campylobacter jejuni 11168										Arcobacter butzleri RM4018 (homologs of C. jejuni proteins)										Helicobacter pylori (homologos of C. jejuni genes; transcriptomic and proteomic data from Noszka et al. 2023)
				RNA-seq			LC-MS/MS							RNA-seq			LC-MS/MS							ChIP	RNA-seq			LC-MS/MS
locus tag	gene	product	COG	ΔCJ1608-CJ	CJS-CJ	ΔCJ1608S-ΔCJ1608	ΔCJ1608-CJ	CJS_30-CJ	CJS_60-CJ	locus tag	gene	product	COG	ΔAbu0127-AB	ABS-AB	ΔAbu0127S-ΔAbu0127	ΔAbu0127-AB	ABS_30-AB	ABS_60-AB	old locus tag	gene name	product	COG		ΔHP1021-WT	WTS-WT	ΔHP1021S-ΔHP1021	ΔHP1021-WT	ΔHP1021S_60-ΔHP1021s	ΔHP1021S_120-ΔHP1021	WTS_60-WT	WTS_120-WT
Cj0012c	rrc	non-heme iron protein	C	NA	2.39317	1.01778	-0.411156	NA	NA
Cj0169	sodB	superoxide dismutase	C	1.47893	1.483	NA	0.555708	NA	NA	Abu_1576	sodB	superoxide dismutase	C	-1.66147	NA	NA	0.671818	NA	NA	HP0389	sodB	superoxide dismutase [Fe]	C		-0.775218	-2.94187	NA	0.41406	NA	NA	NA	NA
Cj0271	NA	bacterioferritin comigratory protein	O	NA	NA	NA	-0.148179	NA	NA	Abu_1838	bcp	thioredoxin-dependent thiol peroxidase	O	1.01979	NA	NA	0.629456	NA	NA	HP0136	BCP	peroxiredoxin (bacteriferritin comigratory protein BCP)	O		NA	-0.68746	NA	NA	NA	NA	NA	NA
Cj0334	ahpC	alkyl hydroperoxide reductase	O	2.71649	5.33845	2.45015	0.613438	NA	NA	Abu_1879	ahpC	peroxiredoxin	O	1.34044	5.64861	1.55264	0.610221	ND	ND	HP1563	ahpC	peroxiredoxin AhpC	O		-1.57922	-0.771422	NA	-0.72911	NA	NA	NA	NA
Cj0637c	mrsA	methionine sulfoxide reductase A	O	NA	-1.20125	NA	ND	ND	ND	Abu_1631	msrA	peptide-methionine (S)-S-oxide reductase MsrA	O	0.881753	NA	NA	0.584076	NA	NA
Cj0779	tpx	2-Cys peroxiredoxin	O	1.68977	1.26841	NA	NA	NA	NA	Abu_0557	tpx	thiol peroxidase	O	0.744322	2.29578	NA	0.513478	NA	NA	HP0390	tpx	thiol peroxidase	O		NA	-0.888141	NA	0.56323	NA	NA	NA	NA
Cj1112c	msrB	methionine sulfoxide reductase B	C	NA	NA	NA	-0.409464	NA	NA	Abu_0561	msrB	methionine-R-sulfoxide reductase	C	NA	NA	NA	0.381767	NA	NA	HP0224	msrB	peptide-methionine (R)-S-oxide reductase MsrB	O		NA	-0.997742	NA	0.385331	NA	-0.364665	NA	-0.421916
Cj1385	katA	catalase	C	5.83698	11.1811	5.76982	0.946633	1.33676	2.04314	Abu_1548	katG	catalase/peroxidase HPI	P	NA	1.31796	NA	0.983226	NA	NA	HP0875	katA	catalase katA	C	CHIP	-2.40879	-1.34112	NA	-1.12892	NA	NA	NA	NA
Cj1386	NA	ankyrin repeat-containing protein	S	NA	7.36297	6.42313	ND	NA	1.65983	Abu_1550	NA	ankyrin repeat domain-containing protein	S	NA	NA	NA	ND	ND	ND	HP0874	kapA	twin-arginine translocation signaldomain-containing protein kapA	E		-2.78909	NA	NA	-1.33551	NA	NA	NA	NA
Cj1433c	NA	hypothetical protein	-	NA	NA	NA	NA	NA	NA	Abu_2154	dps	DNA starvation/stationary phase protectionprotein	P	NA	NA	NA	0.404812	NA	NA	HP0243	dps	DNA starvation/stationary phase protectionprotein (NapA)	P		-1.07412	-2.81417	NA	0.525576	NA	-0.486278	NA	NA
Cj0465c	ctb	group 3 truncated hemoglobin	S	NA	0.848603	NA	NA	NA	NA
Cj1357c	nrfA	cytochrome c nitrite reductase cytochrome c552subunit	C	NA	-3.69504	NA	0.931817	NA	NA	Abu_0347	nrfA	ammonia-forming cytochrome c nitrite reductase	C	-1.15106	NA	NA	NA	NA	NA
Cj1586	cgb	single domain hemoglobin	C	NA	NA	NA	-0.928086	NA	NA
Cj0322	perR	peroxide stress regulator	K	1.03277	2.04002	1.1223	NA	NA	-0.556629	Abu_0880	perR	Fur family transcriptional regulator	K	2.7417	2.8302	NA	-0.938168	NA	NA
Cj0355c	cosR	two-component regulator	K	NA	NA	NA	0.134404	NA	NA	Abu_0375	hsrA	homeostatic response regulator transcriptionfactor HsrA	K	NA	NA	NA	-0.310021	NA	NA	HP1043	hsrA	response regulator-like transcription factorHsrA	K		NA	-0.895603	NA	NA	NA	NA	NA	NA
Cj0400	fur	ferric uptake regulator	K	NA	NA	NA	NA	NA	NA	Abu_1770	fur2	Fur family transcriptional regulator	K	NA	NA	NA	NA	NA	NA	HP1027	fur	ferric iron uptake transcriptional regulator	K		-1.01819	NA	NA	NA	NA	NA	NA	NA
Cj0835c	acnB	aconitate hydratase B	C	-1.585	1.52074	NA	-2.55079	NA	NA	Abu_1439	acnB	bifunctional aconitate hydratase2/2-methylisocitrate dehydratase	C	-2.80744	-0.932309	NA	-0.378508	NA	NA	HP0779	acnB	bifunctional aconitate hydratase2/2-methylisocitrate dehydratase	C		NA	NA	NA	NA	NA	NA	NA	NA
Cj1000	Cj1000	transcriptional regulator	K	NA	NA	NA	1.41423	NA	NA	Abu_1053	NA	LysR substrate-binding domain-containingprotein	K	NA	NA	NA	ND	ND	ND
Cj1546	rrpA	transcriptional regulator	K	NA	NA	NA	ND	ND	ND
Cj1556	rrpB	transcriptional regulator	K	NA	NA	NA	NA	NA	NA
			ROS							no homologue found in A. butlzeri										in H. pylori the protein has not beed described as involved in ROS or RNS stress response (according to Flint et al. doi: 10.1093/femsre/fuw025)
			RNS
			regulators

### Sheet: TCA
The expression of genes involved in tricaroxylic acid cycle (TCA).
Campylobacter jejuni 11168											Arcobacter butzleri RM4018											Helicobacter pylori 26695 ( transcriptomic and proteomic data from Noszka et al. 2023)
					RNA-seq			LC-MS/MS								RNA-seq			LC-MS/MS								CHIP		RNA-seq		MS
locus tag	gene	product		COG	ΔCJ1608-CJ	CJS-CJ	ΔCJ1608S-ΔCJ1608	ΔCJ1608-CJ	CJS_30-CJ	CJS_60-CJ	locus tag	gene	product		COG	ΔAbu0127-AB	ABS-AB	ΔAbu0127S-ΔAbu0127	ΔAbu0127-AB	ABS_30-AB	ABS_60-AB	locus tag	gene name	product	Complexes*	COG		ΔHP1021-WT	WTS-WT	ΔHP1021S-ΔHP1021	ΔHP1021-WT
Cj1682c	gltA	citrate synthase		H	-5.04787	1.18182	NA	-6.22262	NA	NA	Abu_0310	gltA	citrate synthase		H	-3.77687	-1.28514	NA	-2.0508	NA	NA	HP0026	gltA	citrate synthase		H		-1.15273	NA	NA	-0.677117
Cj0835c	acnB	aconitate hydratase B		C	-1.585	1.52074	NA	-2.55079	NA	NA	Abu_1439	acnB	bifunctional aconitate hydratase2/2-methylisocitrate dehydratase		C	-2.80744	-0.932309	NA	-0.378508	NA	NA	HP0779	acnB	bifunctional aconitate hydratase2/2-methylisocitrate dehydratase		C		NA	NA	NA	NA
Cj0531	icd	isocitrate dehydrogenase		C	-2.61926	NA	NA	-1.86528	NA	NA	Abu_1314	Icd	NADP-dependent isocitrate dehydrogenase		C	-4.17857	-0.81297	NA	-3.95432	NA	NA	HP0027	icd	isocitrate dehydrogenase (NADP(+))		C		NA	-0.977331	NA	NA
Cj0535	oorD	2-oxoglutarate-acceptor oxidoreductase subunitOorD	OOR	C	NA	NA	NA	-0.746714	NA	NA	Abu_0854	oorD	4Fe-4S binding protein	OOR	C	-2.20289	0.98175	NA	-0.37182	NA	NA	HP0588		4Fe-4S dicluster domain-containing protein	OFOR	C		NA	NA	NA	NA
Cj0536	oorA	2-oxoglutarate-acceptor oxidoreductase subunitOorA	OOR	C	-1.26313	NA	NA	-0.898531	NA	NA	Abu_0855	oorA	2-oxoglutarate synthase subunit alpha	OOR	C	-2.18868	NA	NA	-0.17167	NA	NA	HP0589		2-oxoglutarate synthase subunit alpha	OFOR	C		-0.935498	NA	NA	-0.743747
Cj0537	oorB	2-oxoglutarate-acceptor oxidoreductase subunitOorB	OOR	C	-1.50864	NA	NA	-0.998995	NA	NA	Abu_0856	oorB	2-oxoglutarate ferredoxin oxidoreductase subunit beta	OOR	C	-2.13902	NA	NA	-0.16948	NA	NA	HP0590		2-oxoglutarate ferredoxin oxidoreductase subunitbeta	OFOR	C		-1.26668	NA	NA	-0.619457
Cj0538	oorC	2-oxoglutarate-acceptor oxidoreductase subunitOorC	OOR	C	-1.38972	NA	NA	-1.06504	NA	NA	Abu_0857	oorC	2-oxoacid:acceptor oxidoreductase familyprotein	OOR	C	-2.08298	NA	NA	-0.352033	NA	NA	HP0591		2-oxoacid:acceptor oxidoreductase familyprotein	OFOR	C		-1.46266	-1.07976	NA	-0.955764
Cj0533	sucC	succinyl-CoA ligase subunit beta	SUCCD	F	-2.47667	NA	NA	-1.47379	NA	NA												HP0691		succinyl-CoA--3-ketoacid CoA transferase subunitA	SCOT	I		-3.19826	NA	NA	-3.50922
Cj0534	sucD	succinyl-CoA synthetase subunit alpha	SUCCD	C	-1.74247	NA	NA	-1.525	NA	NA												HP0692		succinyl-CoA--3-ketoacid CoA transferase subunitB	SCOT	I		-2.85885	NA	NA	-3.23394
Cj0408	frdC	fumarate reductase cytochrome B subunit	FRD	C	NA	-1.91368	NA	NA	NA	NA	Abu_0301	frdC	fumarate reductase cytochrome b subunit	FRD	C	NA	-1.00429	NA	-0.825955	NA	NA	HP0191		fumarate reductase iron-sulfur subunit	FRD	C		NA	NA	NA	NA
Cj0409	frdA	fumarate reductase flavoprotein subunit	FRD	C	NA	-1.57308	NA	NA	NA	NA	Abu_0300	frdA	fumarate reductase flavoprotein subunit	FRD	C	-1.25766	-1.13371	NA	-0.756326	NA	NA	HP0192		fumarate reductase flavoprotein subunit	FRD	C		NA	-0.950962	NA	-0.158897
Cj0410	frdB	fumarate reductase iron-sulfur subunit	FRD	C	-0.876629	NA	NA	NA	NA	NA	Abu_0299	frdB	fumarate reductase iron-sulfur subunit	FRD	C	-1.56869	-1.21773	NA	-0.765397	NA	NA	HP0193		fumarate reductase cytochrome b subunit	FRD	C		-0.775044	-0.70453	NA	NA
Cj1364c	fumC	fumarate hydratase		C	NA	0.951788	NA	NA	NA	NA	Abu_0719	fumC	class II fumarate hydratase		C	NA	NA	NA	1.31339	NA	NA	HP1325	fumC	class II fumarate hydratase		C		-1.2174	-1.09269	NA	-0.762299
											Abu_1928	fumA	fumarate hydratase		C	-2.42995	-1.43178	NA	-0.716097	NA	NA
Cj0393c	mqo	malate:quinone oxidoreductase		C	-2.28895	0.7612	NA	-1.91137	NA	NA	Abu_0518	mqo	FAD-dependent oxidoreductase		C	-3.11585	-1.27097	NA	-0.399381	NA	NA	HP0086	mqo	FAD-dependent oxidoreductase		C		NA	NA	NA	0.0939048
Cj0532	mdh	malate dehydrogenase		C	-2.56448	NA	NA	-2.06922	NA	NA	Abu_1315	mdh	malate dehydrogenase		C	NA	0.79178	NA	-0.348123	NA	NA
																									*Complexes	enyzmatic complexes
			*Complexes											*Complexes											FRD	fumarate reductase
			SUCCD	succinyl-coenzyme A synthase										OFOR	2-oxoglutarate:acceptor oxidoreductase										SCOT	Succinyl-CoA:3-ketoacid CoA transferase
			OFOR	2-oxoglutarate:acceptor oxidoreductase										FRD	fumarate reductase										based on (1) Kather at al. 2000 (doi:10.1128/jb.182.11.3204-3209.2000), (2) Corthesy-Theulaz et al. 1997 (doi:10.1074/jbc.272.41.25659), (3) Steiner et al. 2021. (doi:10.1111/mmi.14775), (4) the KEGG database Kanehisa and Goto 2000 (doi.org/10.1093/nar/28.1.27)
			FRD	fumarate reductase										based on (1) Miller et al. 2007 ( doi: 10.1371/journal.pone.0001358), (2) the KEGG database Kanehisa and Goto 2000 (doi.org/10.1093/nar/28.1.27)
			based on (1) Guccione et al. 2007 (DOI: 10.1111/1462-2920.13930), (2) Hofreuter 2014 (doi.org/10.3389/fcimb.2014.00137), (3) the KEGG database Kanehisa and Goto 2000 (doi.org/10.1093/nar/28.1.27)
			no homologue found

### Sheet: oxidative phosphorylation
The expression of genes involved in oxidative phosphorylation.
Campylobacter jejuni 11168											Arcobacter butzleri RM4018											Helicobacter pylori 26695 (based on Noszka et al. ( doi: 10.1038/s41467-023-42364-6))
					RNA-seq			LC-MS/MS								RNA-seq			LC-MS/MS								RNA-seq			LC-MS/MS
locus tag	gene	product		COG	ΔCJ1608-CJ	CJS-CJ	ΔCJ1608S-ΔCJ1608	ΔCJ1608-CJ	CJS_30-CJ	CJS_60-CJ	old locus tag	gene	product		COG	ΔAbu0127-AB	ABS-AB	ΔAbu0127S-ΔAbu0127	ΔAbu0127-AB	ABS_30-AB	ABS_60-AB	old locus tag	gene name	product		COG	ΔHP1021-WT	WTS-WT	ΔHP1021S-ΔHP1021	ΔHP1021-WT	ΔHP1021S_60-ΔHP1021s	ΔHP1021S_120-ΔHP1021	WTS_60-WT	WTS_120-WT
NADH-quinone oxidoreductase												NADH-quinone oxidoreductase											NADH-quinone oxidoreductase
Cj1566c	nuoN	NADH-quinone oxidoreductase I subunit N	Nuo	C	-1.3275	NA	-1.0045	ND	ND	ND	Abu_0302	nuoN	NADH-quinone oxidoreductase subunit N	Nuo	C	-3.30396	NA	NA	ND	ND	ND	HP1260		NAD(P)H-quinone oxidoreductase subunit 3	Nuo	C	NA	NA	NA	NA	NA	NA	NA	NA
Cj1567c	nuoM	NADH-quinone oxidoreductase I subunit M	Nuo	C	-1.62069	NA	-0.976612	NA	NA	NA	Abu_0303	nuoM	NADH-quinone oxidoreductase subunit M	Nuo	C	-2.77382	NA	NA	ND	ND	ND	HP1261		NADH-quinone oxidoreductase subunit B	Nuo	C	NA	NA	NA	0.347724	NA	NA	NA	NA
Cj1568c	nuoL	NADH-quinone oxidoreductase subunit L	Nuo	CP	-1.07697	NA	-1.25943	ND	ND	ND	Abu_0304	nuoL	NADH-quinone oxidoreductase subunit L	Nuo	CP	-3.58949	-0.764502	NA	ND	ND	ND	HP1262		NADH-quinone oxidoreductase subunit C	Nuo	C	NA	NA	NA	0.284664	NA	NA	NA	NA
Cj1569c	nuoK	NADH-quinone oxidoreductase I subunit K	Nuo	C	-1.20438	NA	-1.05903	ND	ND	ND	Abu_0305	nuoK	NADH-quinone oxidoreductase subunit NuoK	Nuo	C	-3.48708	NA	NA	ND	ND	ND	HP1263	nuoD	NADH dehydrogenase (quinone) subunit D	Nuo	C	NA	NA	NA	0.182255	NA	NA	NA	NA
Cj1570c	nuoJ	NADH-quinone oxidoreductase subunit J	Nuo	C	-0.849741	NA	-1.0133	ND	ND	ND	Abu_0306	nuoJ	NADH-quinone oxidoreductase subunit J	Nuo	C	-3.20328	NA	NA	ND	ND	ND	HP1264		NADH-ubiquinone oxidoreductase subunit E familyprotein	Nuo	S	NA	NA	NA	0.272713	NA	NA	NA	NA
Cj1571c	nuoI	NADH-quinone oxidoreductase subunit I	Nuo	C	NA	NA	-1.1662	NA	NA	NA	Abu_0307	nuoI	NADH-quinone oxidoreductase subunit I	Nuo	C	-3.05807	NA	NA	-2.3087	NA	NA	HP1265		hypothetical protein	Nuo	C	NA	NA	NA	NA	NA	NA	NA	NA
Cj1572c	nuoH	NADH-quinone oxidoreductase subunit H	Nuo	C	NA	NA	-1.17796	ND	ND	ND	Abu_0308	nuoH	NADH-quinone oxidoreductase subunit H	Nuo	C	-3.34499	NA	NA	ND	ND	ND	HP1266		NADH-quinone oxidoreductase subunit G	Nuo	C	NA	-0.741433	NA	0.470817	NA	NA	NA	NA
Cj1573c	nuoG	NADH-quinone oxidoreductase subunit G	Nuo	C	NA	NA	-0.89245	-0.624094	NA	NA	Abu_0309	nuoG	2Fe-2S iron-sulfur cluster-binding protein	Nuo	C	-3.52073	-0.825327	NA	-2.29026	NA	NA	HP1267	nuoH	NADH-quinone oxidoreductase subunit NuoH	Nuo	C	NA	NA	NA	NA	NA	NA	NA	NA
Cj1574c	nuoF	hypothetical protein	Nuo	C	NA	NA	NA	-0.67013	NA	NA	Abu_0311	nuoF	NADH-quinone oxidoreductase subunit NuoF	Nuo	C	-2.99189	NA	NA	-2.3004	NA	NA	HP1268	nuoI	NADH-quinone oxidoreductase subunit NuoI	Nuo	C	NA	NA	NA	0.414921	NA	NA	NA	NA
Cj1575c	nuoE	hypothetical protein	Nuo	S	NA	NA	NA	-0.744566	NA	NA	Abu_0312	nuoE	NAD(P)H-dependent oxidoreductase subunit E	Nuo	C	-2.63403	NA	NA	-2.37867	NA	NA	HP1269		NADH-quinone oxidoreductase subunit J	Nuo	C	NA	NA	NA	NA	NA	NA	NA	NA
Cj1576c	nuoD	NADH-quinone oxidoreductase subunit D	Nuo	C	NA	NA	NA	-1.31857	NA	NA	Abu_0313	nuoCD	NADH-quinone oxidoreductase subunit D	Nuo	C	-2.50078	NA	NA	-2.28195	NA	NA	HP1270	nuoK	NADH-quinone oxidoreductase subunit NuoK	Nuo	C	NA	NA	NA	NA	NA	NA	NA	NA
Cj1577c	nuoC	NADH-quinone oxidoreductase subunit C	Nuo	C	NA	NA	NA	-0.622814	NA	NA	Abu_0314	nuoB	NADH-quinone oxidoreductase subunit B	Nuo	C	-2.48047	NA	NA	-2.50434	NA	NA	HP1271	nuoL	NADH-quinone oxidoreductase subunit L	Nuo	C	NA	NA	NA	ND	ND	ND	ND	ND
Cj1578c	nuoB	NADH-quinone oxidoreductase subunit B	Nuo	C	NA	NA	NA	-0.583966	NA	NA	Abu_0315	nuoA	NADH-quinone oxidoreductase subunit A	Nuo	C	-2.62679	NA	NA	ND	ND	ND	HP1272		NADH-quinone oxidoreductase subunit M	Nuo	C	NA	NA	NA	NA	NA	NA	NA	NA
Cj1579c	nuoA	NADH-quinone oxidoreductase subunit A	Nuo	C	NA	NA	NA	ND	ND	ND												HP1273	nuoN	NADH-quinone oxidoreductase subunit NuoN	Nuo	C	NA	NA	NA	ND	ND	ND	ND	ND
Fumarate reductase												Fumarate reductase											Fumarate reductase
Cj0408	frdC	fumarate reductase cytochrome B subunit	Frd	C	NA	-1.91368	NA	NA	NA	NA	Abu_0299	frdB	fumarate reductase iron-sulfur subunit	Frd	C	-1.56869	-1.21773	NA	-0.765397	NA	NA	HP0191	frdB	fumarate reductase iron-sulfur subunit	Frd	C	NA	NA	NA	NA	NA	NA	NA	NA
Cj0409	frdA	fumarate reductase flavoprotein subunit	Frd	C	NA	-1.57308	NA	NA	NA	NA	Abu_0300	frdA	fumarate reductase flavoprotein subunit	Frd	C	-1.25766	-1.13371	NA	-0.756326	NA	NA	HP0192	frdA	fumarate reductase flavoprotein subunit	Frd	C	NA	-0.950962	NA	-0.158897	NA	NA	NA	NA
Cj0410	frdB	fumarate reductase iron-sulfur subunit	Frd	C	-0.876629	NA	NA	NA	NA	NA	Abu_0301	frdC	fumarate reductase cytochrome b subunit	Frd	C	NA	-1.00429	NA	-0.825955	NA	NA	HP0193	frdC	fumarate reductase cytochrome b subunit	Frd	C	-0.775044	-0.70453	NA	NA	NA	NA	NA	NA
			Nuo	NADH-quinone oxidoreductase										Nuo	NADH-quinone oxidoreductase										Nuo	NADH-quinone oxidoreductase
			Frd	fumarate reductase										Frd	fumarate reductase										Frd	fumarate reductase
cytochrome c reductase												cytochrome c reductase											cytochrome c reductase
Cj1184c	petC	ubiquinol-cytochrome C reductase cytochrome Csubunit	Pet	C	NA	-1.12897	NA	-0.323741	NA	NA	Abu_0264	petC	winged helix-turn-helix domain-containingprotein	Pet	K	NA	NA	NA	ND	ND	ND	HP1539		cytochrome bc complex cytochrome b subunit		C	NA	NA	NA	NA	NA	NA	NA	NA
Cj1185c	petB	ubiquinol-cytochrome C reductase cytochrome Bsubunit	Pet	C	NA	-1.27176	NA	NA	NA	NA	Abu_0265	petB	aminotransferase class IV family protein	Pet	EH	NA	NA	NA	NA	NA	NA	HP1540		ubiquinol-cytochrome c reductase iron-sulfursubunit		C	NA	NA	NA	NA	NA	NA	NA	NA
Cj1186c	petA	ubiquinol-cytochrome C reductase iron-sulfursubunit	Pet	C	NA	-1.19019	NA	-0.322963	NA	NA	Abu_0266	petA	alkylphosphonate utilization protein	Pet	P	-1.89333	NA	NA	-0.843609	NA	NA
cytochrome c oxidase, cbb3-type,												cytochrome c oxidase, cbb3-type,											cytochrome c oxidase, cbb3-type,
Cj1487c	ccoP	cbb3-type cytochrome C oxidase subunit III	Cco	C	NA	-1.27705	NA	NA	NA	NA	Abu_2078	ccoP	c-type cytochrome	Cco	C	-3.79078	-2.77074	NA	NA	NA	NA	HP0144	ccoN	cytochrome-c oxidase, cbb3-type subunit I	Cco	C	NA	-1.53619	NA	NA	NA	NA	NA	NA
Cj1488c	ccoQ	cbb3-type cytochrome C oxidase subunit IV	Cco	O	NA	-1.43694	NA	ND	ND	ND	Abu_2079	ccoQ	CcoQ/FixQ family Cbb3-type cytochrome c oxidaseassembly chaperone	Cco	S	-3.68988	-2.92018	NA	-0.969106	NA	NA	HP0145	ccoO	cytochrome-c oxidase, cbb3-type subunit II	Cco	C	NA	-1.61546	NA	0.148316	NA	NA	NA	NA
Cj1489c	ccoO	cbb3-type cytochrome c oxidase subunit II	Cco	C	NA	-1.31599	NA	-0.119518	NA	NA	Abu_2080	ccoO	cytochrome-c oxidase, cbb3-type subunit II	Cco	C	-3.54228	-2.90548	NA	NA	NA	NA	HP0146	ccoQ	cytochrome c oxidase, cbb3-type, CcoQ subunit	Cco	O	NA	-1.45199	NA	NA	NA	NA	NA	NA
Cj1490c	ccoN	cbb3-type cytochrome c oxidase subunit I	Cco	C	NA	-1.3914	NA	ND	ND	ND	Abu_2081	ccoN	cytochrome-c oxidase, cbb3-type subunit I	Cco	C	-3.35043	-2.97865	NA	NA	NA	NA	HP0147	ccoP	cytochrome-c oxidase, cbb3-type subunit III	Cco	C	NA	-1.33579	NA	0.247837	NA	NA	NA	NA
cytochrome bd complex												cytochrome bd complex
Cj0080	cydY (cioY)	membrane protein	Cio	S	-1.23378	NA	NA	ND	ND	ND	Abu_0439	NA	hypothetical protein	Cio	O	NA	NA	NA	ND	ND	ND
Cj0081	cydA (cioA)	cytochrome bd oxidase subunit I	Cio	C	-0.905066	NA	NA	-0.723921	NA	NA	Abu_1088	cydB	cytochrome d ubiquinol oxidase subunit II	Cio	C	1.33912	-0.849262	NA	ND	ND	ND
Cj0082	cydB (CioB)	cytochrome bd oxidase subunit II	Cio	C	-0.989993	-0.852959	NA	ND	ND	ND	Abu_1089	cydA	cytochrome ubiquinol oxidase subunit I	Cio	C	1.63392	-1.03827	NA	NA	NA	NA
																									Pet	cytochrome c reductase
			Pet	cytochrome c reductase										Pet	cytochrome c reductase										Cco	cytochrome c oxidase, cbb3-type
			Cco	cytochrome c oxidase, cbb3-type,										Cco	cytochrome c oxidase, cbb3-type										Cio	cytochrome bd complex
			Cio	cytochrome bd complex										Cio	cytochrome bd complex
ATP synthase											ATP synthase											ATP synthase
Cj0936	atpE	ATP synthase subunit C		C	NA	NA	NA	ND	ND	ND	Abu_1594	atpC	ATP synthase F1 subunit epsilon		C	-2.14163	-1.50445	NA	-0.269928	NA	NA	HP1131	atpC	ATP synthase F1 subunit epsilon		C	NA	NA	NA	NA	NA	NA	NA	NA
Cj0102	atpF'	ATP synthase subunit B'		C	NA	NA	NA	0.467231	NA	NA	Abu_1595	atpD	F0F1 ATP synthase subunit beta		F	-1.89314	-1.47748	NA	-0.228946	NA	NA	HP1132	atpD	F0F1 ATP synthase subunit beta		F	NA	NA	NA	NA	NA	NA	NA	NA
Cj0103	atpF	ATP synthase subunit B		C	NA	NA	NA	0.430526	NA	NA	Abu_1596	atpG	ATP synthase F1 subunit gamma		C	-1.78214	-1.56538	NA	-0.224946	NA	NA	HP1133	atpG	ATP synthase F1 subunit gamma		C	NA	NA	NA	NA	NA	NA	NA	NA
Cj0104	atpH	ATP synthase subunit delta		C	-1.00118	NA	NA	0.394722	NA	NA	Abu_1597	atpA	F0F1 ATP synthase subunit alpha		C	-1.63028	-1.51923	NA	-0.198188	NA	NA	HP1134	atpA	F0F1 ATP synthase subunit alpha		C	NA	NA	NA	0.178023	NA	NA	NA	-0.142985
Cj0105	atpA	ATP synthase subunit alpha		C	NA	NA	NA	0.305584	NA	NA	Abu_1598	atpH	F0F1 ATP synthase subunit delta		C	-1.40069	-1.63736	NA	-0.204112	NA	NA	HP1135	atpH	F0F1 ATP synthase subunit delta		C	NA	NA	NA	NA	NA	NA	NA	NA
Cj0106	atpG	ATP synthase subunit gamma		C	NA	NA	-1.05936	0.314899	NA	NA	Abu_1599	atpF	F0F1 ATP synthase subunit B		C	-1.05119	-1.65596	NA	NA	NA	NA	HP1136	atpF	F0F1 ATP synthase subunit B		C	NA	NA	NA	0.146431	NA	NA	NA	NA
Cj0107	atpD	ATP synthase subunit beta		F	NA	-0.965401	-1.21597	0.256873	NA	NA	Abu_1600	atpF'	ATP synthase F0 subunit B'		C	-0.873211	-1.53292	NA	-0.373449	NA	NA	HP1137	atpF'	FoF1 ATP synthase subunit B'		C	NA	0.973589	NA	NA	NA	NA	NA	NA
Cj0108	atpC	ATP synthase subunit epsilon		C	-0.926598	NA	-1.42847	0.222779	NA	NA	Abu_2030	atpB	F0F1 ATP synthase subunit A		C	NA	NA	NA	ND	ND	ND	HP0828	atpB	F0F1 ATP synthase subunit A		C	NA	0.655397	NA	ND	ND	ND	ND	ND
Cj1204c	atpB	ATP synthase subunit A		C	NA	-0.806224	NA	ND	NA	NA	Abu_1748	atpE	F0F1 ATP synthase subunit C		C	-2.0644	NA	NA	ND	ND	ND	HP1212	atpE	F0F1 ATP synthase subunit C		C	NA	NA	NA	ND	ND	ND	ND	ND
Phosphate processing											Phosphate processing											Phosphate processing
Cj0638c	ppa	inorganic pyrophosphatase		C	NA	NA	NA	0.291899	NA	NA	Abu_1578	ppa	manganese-dependent inorganic pyrophosphatase		C	NA	NA	NA	0.188313	NA	NA	HP0620	ppa	inorganic diphosphatase		C	NA	NA	NA	NA	NA	NA	NA	NA
Cj0604	NA	polyphosphate kinase		S	NA	NA	NA	NA	NA	NA	Abu_1703	ppk2	polyphosphate kinase 2		S	NA	NA	NA	NA	NA	NA	HP1010		RNA degradosome polyphosphate kinase		F	NA	NA	NA	NA	NA	NA	NA	NA
Cj1359	ppk	polyphosphate kinase		F	NA	NA	NA	NA	NA	NA	Abu_1704	ppk2	polyphosphate kinase 2		S	NA	NA	NA	NA	NA	NA
											Abu_1629	ppk2	polyphosphate kinase 2		S	0.942903	NA	NA	0.120738	NA	NA
Cytochrome c											Cytochrome c											Cytochrome c
Cj1153	NA	cytochrome C		-	NA	NA	NA	-3.14533	NA	NA	Abu_0548	NA	c-type cytochrome		S	NA	NA	NA	NA	NA	NA	HP0236		cytochrome c		C	NA	NA	NA	ND	ND	ND	ND	ND
											Abu_0316	NA	PatB family C-S lyase		E	NA	NA	NA	0.122418	NA	NA	HP1227		cytochrome c		C	NA	-2.32944	NA	0.76494	NA	NA	NA	NA
											Abu_1734	NA	cytochrome c		C	NA	NA	NA	NA	NA	NA

### Sheet: Hyd, Fdh, SOX
The expression of hydrogenase, fumarate and thiosulfate oxidation genes.
Campylobacter jejuni 11168											Arcobacter butzleri RM4018											Helicobacter pylori 26695 (based on Noszka et al. ( doi: 10.1038/s41467-023-42364-6))
					RNA-seq			LC-MS/MS								RNA-seq			LC-MS/MS								ChIP	RNA-seq			LC-MS/MS
locus tag	gene	product	type*	COG	ΔCJ1608-CJ	CJS-CJ	ΔCJ1608S-ΔCJ1608	ΔCJ1608-CJ	CJS_30-CJ	CJS_60-CJ	old locus tag	gene	product	type*	COG	ΔAbu0127-AB	ABS-AB	ΔAbu0127S-ΔAbu0127	ΔAbu0127-AB	ABS_30-AB	ABS_60-AB	old locus tag	gene name	product	type*	COG		ΔHP1021-WT	WTS-WT	ΔHP1021S-ΔHP1021	ΔHP1021-WT	ΔHP1021S_60-ΔHP1021s	ΔHP1021S_120-ΔHP1021	WTS_60-WT	WTS_120-WT
Hydrogenase											Hydrogenase											Hydrogenase
Cj1264c	hydD	hydrogenase maturation protease		C	NA	NA	NA	NA	NA	NA	Abu_1400	hypA	hydrogenase/urease nickel incorporation proteinHypA		S	NA	NA	NA	NA	NA	NA	HP0047	hypE	hydrogenase expression/formation protein HypE		O		NA	NA	NA	NA	NA	NA	NA	NA
Cj1265c	hydC	Ni/Fe-hydrogenase B-type cytochrome subunit		C	NA	NA	NA	NA	NA	NA	Abu_1401	hypE	hydrogenase expression/formation protein HypE		O	NA	NA	NA	0.41909	NA	NA	HP0048	hypF	carbamoyltransferase HypF		O		NA	NA	NA	NA	NA	NA	NA	NA
Cj1266c	hydB	Ni/Fe-hydrogenase large subunit		C	NA	NA	NA	-0.147816	NA	NA	Abu_1406	hypD	hydrogenase formation protein HypD		O	NA	NA	NA	-0.184739	NA	NA	HP0631	hydA	hydrogenase 1 small subunit	Hyn	C		-1.09767	-3.43141	NA	0.92793	NA	NA	NA	NA
Cj1267c	hydA	Ni/Fe-hydrogenase small subunit		C	NA	NA	NA	0.295636	NA	NA	Abu_1407	HypC	HypC/HybG/HupF family hydrogenase formationchaperone		O	NA	NA	NA	-0.450699	NA	NA	HP0632	hydB	nickel-dependent hydrogenase large subunit	Hyn	C		-1.13439	-3.59431	NA	0.805211	NA	NA	NA	-0.427241
Cj0622	hypF	carbamoyltransferase		O	NA	NA	NA	0.347458	NA	NA	Abu_1408	hypB	hydrogenase nickel incorporation protein HypB		KO	-0.877214	NA	NA	-0.550364	NA	NA	HP0633	cybH (hydC)	Ni/Fe-hydrogenase, b-type cytochrome subunit	Hyn	C		-0.935737	-3.56972	NA	ND	ND	ND	ND	ND
Cj0623	hypB	hydrogenase isoenzymes formation protein		KO	0.934923	NA	NA	NA	NA	NA	Abu_1423	hypF	carbamoyltransferase HypF		O	NA	NA	NA	NA	NA	NA	HP0634	hydD	hydrogenase biosynthesis protein HydD	Hyn	C		NA	-2.36986	NA	NA	NA	NA	NA	NA
Cj0624	hypC	hydrogenase isoenzymes formation protein		O	NA	NA	NA	0.167286	NA	NA	Abu_1425	HydD	HyaD/HybD family hydrogenase maturationendopeptidase	Hyn	C	NA	NA	NA	ND	ND	ND	HP0635	hydE	hydrogenase biosynthesis protein HydE	Hyn	O		NA	-1.56057	NA	NA	NA	NA	NA	NA
Cj0625	hypD	hydrogenase isoenzymes formation protein		O	NA	NA	NA	NA	NA	NA	Abu_1426	cybH (hydC)	Ni/Fe-hydrogenase, b-type cytochrome subunit	Hyn	C	NA	NA	NA	ND	ND	ND	HP0869	hypA	hydrogenase/urease nickel incorporation proteinHypA		S		NA	NA	NA	0.55733	NA	NA	NA	NA
Cj0626	hypE	hydrogenase isoenzymes formation protein		O	NA	NA	NA	-0.377033	NA	NA	Abu_1427	HydB	nickel-dependent hydrogenase large subunit	Hyn	C	NA	NA	NA	-0.312615	NA	NA	HP0898	hypD	hydrogenase formation protein HypD		O		NA	NA	NA	NA	NA	NA	NA	NA
Cj0627	hypA	hydrogenase nickel incorporation protein HypA		S	NA	NA	NA	-0.992951	NA	NA	Abu_1428	HydA	hydrogenase small subunit	Hyn	C	NA	-0.859041	NA	-1.3465	NA	NA	HP0899	hypC	HypC/HybG/HupF family hydrogenase formationchaperone		O		NA	-1.08217	NA	NA	NA	NA	NA	NA
Cj0115	slyD	FKBP-type peptidyl-prolyl cis-trans isomerase		O	NA	NA	NA	NA	NA	NA	Abu_1432	hyaD	HyaD/HybD family hydrogenase maturationendopeptidase	Hyn	C	-1.26531	NA	NA	-1.46022	NA	NA	HP0900	hypB	hydrogenase nickel incorporation protein HypB		K		NA	-1.26913	NA	NA	NA	NA	NA	NA
											Abu_1433	hyaC	cytochrome b/b6 domain-containing protein	Hyn	C	-5.44338	-1.8727	NA	ND	ND	ND
			*Type according to HydDB								Abu_1434	hyaB	nickel-dependent hydrogenase large subunit	Hyn	C	-5.68493	-2.37001	NA	-4.93944	NA	NA				*Type according to HydDB
				hyn (HydDB 1b group)							Abu_1435	hyaA	hydrogenase small subunit	Hyn	C	-5.3969	-2.5805	NA	-7.07538	NA	NA					hyn (HydDB 1b group)
				hyn (HydDB 1b group)							Abu_1436	hupL	nickel-dependent hydrogenase large subunit	huA	C	NA	NA	NA	0.38589	NA	NA					hyn (HydDB 1b group)
				huA (HydDB 2d)							Abu_1437	hupS	Ni/Fe hydrogenase	huA	C	NA	NA	NA	NA	NA	NA					huA (HydDB 2d)
			based on (1) Benoit et al.., 2020 (doi: 10.1128/MMBR.00092-19); (2) the KEGG database Kanehisa and Goto 2000 (doi.org/10.1093/nar/28.1.27)																						based on (1) Benoit et al.., 2020 (doi: 10.1128/MMBR.00092-19); (2) the KEGG database Kanehisa and Goto 2000 (doi.org/10.1093/nar/28.1.27)
														*Type according to HydDB
															hyn (HydDB 1b group)
															hyn (HydDB 1b group)
															huA (HydDB 2d)
														based on (1) Benoit et al.., 2020 (doi: 10.1128/MMBR.00092-19); (2) the KEGG database Kanehisa and Goto 2000 (doi.org/10.1093/nar/28.1.27)
Fdh (formate dehydrogenase)												Fdh (formate dehydrogenase)
Cj1508c	fdhD	formate dehydrogenase accessory protein		C	1.90439	1.03163	NA	0.483266	NA	NA	Abu_1495	fdhD	formate dehydrogenase accessorysulfurtransferase FdhD	Fdh1	C	NA	NA	NA	NA	NA	NA
Cj1509c	fdhC	formate dehydrogenase cytochrome B subunit		C	NA	1.17952	-0.94195	-0.865082	ND	ND	Abu_1496	fdhC	cytochrome b/b6 domain-containing protein	Fdh1	C	NA	NA	NA	0.675574	NA	NA
Cj1510c	fdhB	formate dehydrogenase iron-sulfur subunit		C	NA	1.29905	-0.980118	-1.32711	NA	NA	Abu_1497	fdh3B	formate dehydrogenase FDH3 subunit beta	Fdh1	C	NA	NA	NA	ND	ND	ND
Cj1511c	fdhA	formate dehydrogenase large subunit		C	NA	NA	NA	-0.589689	NA	NA	Abu_1498	fdhA	molybdopterin-dependent oxidoreductase	Fdh1	C	NA	-0.962988	NA	0.3906	NA	NA
											Abu_1509	FdhC	cytochrome b/b6 domain-containing protein	Fdh2	C	NA	NA	NA	1.81118	NA	NA
											Abu_1510	fdhB2	formate dehydrogenase FDH3 subunit beta	Fdh2	C	NA	NA	NA	1.08427	ND	ND
											Abu_1511	fdhA2	molybdopterin-dependent oxidoreductase	Fdh2	C	NA	-1.89129	NA	1.74339	NA	NA
											Abu_1512	fdhE (put)	twin-arginine translocation signaldomain-containing protein	Fdh2	S	-1.75793	-1.63502	NA	1.82135	NA	NA
														Fdh1
														Fdh2
												Thiosulfate oxidation SOX system
											Abu_0565	soxC		sulfite dehydrogenase	S	NA	NA	NA	0.475126	NA	NA
											Abu_0566	NA		c-type cytochrome	C	NA	NA	NA	0.689895	NA	NA
											Abu_0567	soxX		sulfur oxidation c-type cytochrome SoxX	C	NA	NA	NA	NA	NA	NA
											Abu_0568	soxY		thiosulfate oxidation carrier protein SoxY	S	NA	NA	NA	NA	NA	NA
											Abu_0569	soxZ		thiosulfate oxidation carrier complex proteinSoxZ	S	NA	NA	NA	0.905706	NA	NA
											Abu_0570	soxA		sulfur oxidation c-type cytochrome SoxA	C	-1.37026	NA	NA	0.578829	NA	NA
											Abu_0571	NA		hypothetical protein	S	-1.47404	NA	NA	0.644614	NA	NA
											Abu_0572	soxB		thiosulfohydrolase SoxB	F	-2.48291	NA	NA	0.42558	NA	NA

### Sheet: other ETC
The expression of selected electron transport chain genes.
Campylobacter jejuni 11168											Arcobacter butzleri RM4018
					RNA-seq			LC-MS/MS								RNA-seq			LC-MS/MS
locus tag	gene	product		COG	ΔCJ1608-CJ	CJS-CJ	ΔCJ1608S-ΔCJ1608	ΔCJ1608-CJ	CJS_30-CJ	CJS_60-CJ	old locus tag	gene	product		COG	ΔAbu0127-AB	ABS-AB	ΔAbu0127S-ΔAbu0127	ΔAbu0127-AB	ABS_30-AB	ABS_60-AB
NapABGH (nitrate reductase)											NapABGH (nitrate reductase)
Cj0780	napA	nitrate reductase catalytic subunit		C	-0.964361	-1.5205	NA	-0.779754	NA	NA	Abu_0352	napD	chaperone NapD		P	NA	NA	NA	NA	NA	NA
Cj0781	napG	quinol dehydrogenase periplasmic subunit		C	-1.1339	-1.71495	NA	NA	NA	NA	Abu_0353	napL	hypothetical protein		S	NA	NA	NA	NA	NA	NA
Cj0782	napH	quinol dehydrogenase membrane subunit		C	-1.39968	-1.87876	-1.39022	ND	ND	ND	Abu_0354	napF	ferredoxin-type protein NapF		C	NA	NA	NA	NA	NA	NA
Cj0783	napB	nitrate reductase small subunit		C	-1.00622	-1.63947	-1.58221	-0.367045	NA	NA	Abu_0355	napB	nitrate reductase cytochrome c-type subunit		C	-2.37043	NA	NA	NA	NA	NA
Cj0784	napL	periplasmic protein		S	-1.47472	NA	NA	-1.0955	NA	NA	Abu_0356	napH	quinol dehydrogenase ferredoxin subunit NapH		C	-2.45976	-1.05457	NA	NA	NA	NA
Cj0785	napD	nitrate reductase assembly protein NapD		P	-1.34006	NA	NA	NA	NA	NA	Abu_0357	napG	ferredoxin-type protein NapG		C	-2.50806	-1.21795	NA	NA	NA	NA
											Abu_0358	napA	nitrate reductase catalytic subunit NapA		C	-2.1578	-1.38879	NA	NA	NA	NA
MfrABC (methylmenaquinol:fumarate reductase)
Cj0437	mfrA	succinate dehydrogenase flavoprotein subunit		C	-2.39351	-2.46568	NA	ND	ND	ND
Cj0438	mfrB	succinate dehydrogenase iron-sulfur protein		C	-1.91974	NA	NA	ND	ND	ND
Cj0439	mfrC	succinate dehydrogenase subunit C		C	-0.888126	NA	NA	ND	ND	ND
NrfAH (nitrate reductase)											NrfAH (nitrate reductase)
Cj1357c	nrfA	cytochrome c nitrite reductase cytochrome c552subunit		C	NA	-3.69504	NA	0.931817	NA	NA	Abu_0347	nrfA	ammonia-forming cytochrome c nitrite reductase		C	-1.15106	NA	NA	NA	NA	NA
Cj1358c	nrfH	cytochrome c nitrite reductase small subunit		C	NA	-4.66792	NA	0.835769	ND	ND	Abu_0348	nrfH	cytochrome c nitrite reductase small subunit		C	-1.09877	NA	NA	NA	NA	NA
Tor (SN oxide reductase) (TMAO i DMSO)											Tor (SN oxide reductase) (TMAO i DMSO)
Cj0264c	NA	molybdopterin containing oxidoreductase		C	-2.89768	NA	NA	-2.0735	NA	NA	Abu_1142	torC		hypothetical protein	C	0.95115	NA	NA	NA	NA	NA
Cj0265c	NA	cytochrome C-type heme-binding protein		C	-2.76865	-0.881998	NA	-3.26506	NA	NA	Abu_1143	torA		trimethylamine-N-oxide reductase TorA	C	NA	-1.09015	NA	NA	NA	NA
											Abu_1144	NA		alpha/beta hydrolase	S	NA	NA	NA	0.984617	NA	NA
GdhAB (gluconate 2-dehydrogenase)
Cj0415	NA	GMC oxidoreductase subunit		E	1.44754	NA	NA	NA	NA	NA
Cj0416	NA	hypothetical protein		-	2.05906	NA	NA	ND	ND	ND
SOR (sulfite:cytochrome c oxidoreductase)
Cj0004c	NA	monoheme cytochrome C		-	NA	NA	NA	-1.05887	NA	NA
Cj0005c	NA	molydopterin containing oxidoreductase		S	NA	NA	NA	-1.30467	NA	NA
Cytochromes											Cytochromes
Cj0037c	cccC	cytochrome C		C	NA	NA	NA	-3.92812	NA	NA	Abu_1735	NA	cytochrome c		C	NA	NA	NA	NA	NA	NA
Cj1020c	ccB	cytochrome C		-	-0.991068	NA	NA	-1.03451	NA	NA	Abu_1919	NA	c-type cytochrome		C	NA	NA	NA	NA	NA	NA
Cj0004c	NA	monoheme cytochrome C		-	NA	NA	NA	-1.05887	NA	NA	Abu_2320	NA	DUF1924 domain-containing protein		C	2.06178	1.80248	NA	1.16777	NA	NA
Cj0265c	NA	cytochrome C-type heme-binding protein		C	-2.76865	-0.881998	NA	-3.26506	NA	NA	Abu_2321	NA	diheme cytochrome c		C	1.54849	1.12703	NA	ND	ND	ND
Cj1411c	NA	cytochrome P450		C	NA	NA	NA	-0.369056	NA	NA	Abu_2322	NA	cytochrome b/b6 domain-containing protein		C	1.35833	0.888454	NA	ND	ND	ND
											Abu_2323	NA	cytochrome c		S	1.30968	NA	NA	ND	ND	ND

### Sheet: nutrient transport & proccesing
The expression of selected nutrient transport and utilisation genes
Campylobacter jejuni 11168												Arcobacter butzleri RM4018
						RNA-seq			LC-MS/MS							RNA-seq			LC-MS/MS
nutrient type	locus tag	gene	product		COG	ΔCJ1608-CJ	CJS-CJ	ΔCJ1608S-ΔCJ1608	ΔCJ1608-CJ	CJS_30-CJ	CJS_60-CJ	old locus tag	gene	product	COG	ΔAbu0127-AB	ABS-AB	ΔAbu0127S-ΔAbu0127	ΔAbu0127-AB	ABS_30-AB	ABS_60-AB
glutamate	Cj0919c	NA	amino acid ABC transporter permease	Peb	P	-3.76753	1.80669	NA	ND	ND	ND
	Cj0920c	NA	amino acid ABC transporter permease	Peb	P	-4.23693	2.75618	NA	ND	ND	ND
	Cj0921c	peb1A	bifunctional adhesin/ABC transporteraspartate/glutamate-binding protein	Peb	ET	-3.13274	2.96911	NA	-4.47644	NA	0.497303
	Cj0922c	pebC	amino acid ABC transporter ATP-binding protein	Peb	E	-3.0871	2.00831	NA	-1.81611	NA	NA
paq	Cj0467	paqP	amino acid ABC transporter permease	Paq	P	NA	NA	NA	ND	ND	ND
	Cj0468	paqP	amino acid ABC transporter permease	Paq	P	NA	NA	NA	ND	ND	ND
	Cj0469	paqP	amino acid ABC transporter ATP-binding protein	Paq	E	NA	NA	NA	NA	NA	NA
asparagine	Cj0029	ansA	L-asparaginase		EJ	NA	NA	NA	0.337268	NA	NA
LIV (leucine, isoleucine, valine)	Cj1014c	livF	ABC transporter ATP-binding protein	Liv	E	NA	-1.08638	NA	NA	NA	NA
	Cj1015c	livG	ABC transporter ATP-binding protein	Liv	E	NA	-1.30035	NA	NA	NA	NA
	Cj1016c	livM	branched-chain amino acid ABC transporterpermease	Liv	E	NA	-1.3264	NA	ND	ND	ND
	Cj1017c	livH	branched-chain amino acid ABC transporterpermease	Liv	E	-0.9286	NA	NA	ND	ND	ND
	Cj1018c	livK	branched-chain amino acid ABC transportersubstrate-binding protein	Liv	E	-0.801212	NA	NA	-2.38244	NA	NA
	Cj1019c	livJ	branched-chain amino acid ABC transportersubstrate-binding protein	Liv	E	NA	NA	NA	-2.36002	NA	NA
serine	Cj1624c	sdaA	L-serine dehydratase	Sda	E	-2.17248	NA	NA	-1.28377	NA	NA
	Cj1625c	sdaC	amino acid transporter	Sda	E	-2.22093	NA	NA	ND	ND	ND
aspartate	Cj0087	aspA	aspartate ammonia-lyase		E	-2.15595	NA	NA	NA	NA	NA
	Cj0762c	aspB	aspartate aminotransferase		E	-1.49839	0.864578	NA	-0.9735	NA	NA
proline	Cj1502c	putP	sodium/proline symporter	Put	E	-2.35997	2.27414	NA	ND	ND	ND
	Cj1503c	putA	prolinedehydrogenase/delta-1-pyrroline-5-carboxylatedehydrogenase	Put	C	-3.16308	2.48977	NA	-5.65826	0.319494	0.448213
L-lactate	Cj0073c	NA	hypothetical protein	Lut	S	-3.57453	1.46269	NA	-6.41533	NA	NA
	Cj0074c	NA	iron-sulfur protein	Lut	C	-3.35976	1.4163	NA	-4.0634	NA	NA
	Cj0075c	NA	oxidoreductase iron-sulfur subunit	Lut	C	-3.47037	1.63324	NA	-5.38964	NA	NA	Abu_0032	dld	FAD-binding and (Fe-S)-binding domain-containingprotein	C	-1.28659	NA	NA	NA	NA	NA
	Cj0076c	lctP	L-lactate permease	LctP (Lut)	C	-3.07121	1.94226	NA	ND	ND	ND	Abu_0033	lctP	lactate permease LctP family transporter	C	-1.83082	-1.36882	NA	ND	ND	ND
D-lactate dehydrogenase	Cj1585c	NA	oxidoreductase	Lct	C	NA	NA	NA	-0.434322	NA	NA
aspartate into C. jejuni under oxygen-limited conditions	Cj0088	dcuA	anaerobic C4-dicarboxylate transporter	Asp	U	-2.32606	NA	NA	ND	ND	ND
	Cj0671	dcuB	anaerobic C4-dicarboxylate transporter	Asp	P	-2.34144	-2.25755	NA	ND	ND	ND
	Cj1192	dctA	C4-dicarboxylate transport protein	Asp/succinate	U	1.17888	NA	NA	2.39211	NA	NA
glutamate	Cj0007	gltB	glutamate synthase large subunit	Glu	E	3.75196	NA	NA	3.43283	NA	NA
glutamate	Cj0009	gltD	glutamate synthase subunit beta	Glu	C	3.68898	NA	NA	3.91165	NA	NA
	Cj0481	dapA	dihydrodipicolinate synthase	fucose	EM	NA	1.09205	NA	NA	NA	NA
	Cj0483	NA	NA	fucose	-	NA	NA	NA	ND	ND	ND
	Cj0484	NA	NA	fucose	-	NA	0.926886	NA	ND	ND	ND
	Cj0485	NA	short chain dehydrogenase	fucose	IQ	NA	0.886956	NA	0.333316	NA	NA
fucose utilisation operon Cj0480-Cj0490 (doi.org/10.1111/mmi.13409; DOI: 10.1073/pnas.1014125108; doi.org/10.3389/fmicb.2022.872207 )	Cj0486	fucP	sugar transporter	fucose	G	NA	NA	NA	ND	ND	ND
	Cj0487	NA	amidohydrolase	fucose	-	NA	NA	NA	ND	ND	ND
	Cj0488	NA	hypothetical protein	fucose	S	NA	NA	NA	NA	NA	NA
	Cj0489	NA	NA	fucose	-	NA	NA	NA	ND	ND	ND
peptides	Cj0204	cptA	oligopeptide transporter	peptides	S	0.878158	NA	NA	NA	ND	ND
	Cj0917c	cstA	integral membrane protein	peptides	T	-2.32034	2.46313	NA	ND	NA	NA
cysteine	Cj0025c	NA	sodium:dicarboxylate family transmembranesymporter	Cys	U	1.14744	NA	NA	NA	NA	NA
alpha-ketoglutarate	Cj1619	kgtP	alpha-ketoglutarate permease	2-oxoglutarate	EGP	-5.28757	NA	NA	ND	ND	ND
				metabolism of
				Peb	Glu, Asp
				Paq	Glu, Gln, Asp, Cys
				Liv	Leu, Ile, Val
				Sda	Ser
				Put	Pro
				Lut	L-lactate
				Lct	D-lactate
				Asp	Asp
				Asp/succinate	Asp, succinate
				fucose	fucose
				peptides	peptides
				Cys	Cys
				2-oxoglutarate	2-oxoglutarate

### Sheet: gluconeogenesis
The expression of gluconeogenesis genes
Campylobacter jejuni 11168										Arcobacter butzleri RM4018
				RNA-seq			LC-MS/MS							RNA-seq			LC-MS/MS
locus tag	gene	product	COG	ΔCJ1608-CJ	CJS-CJ	ΔCJ1608S-ΔCJ1608	ΔCJ1608-CJ	CJS_30-CJ	CJS_60-CJ	old locus tag	gene	product	COG	ΔAbu0127-AB	ABS-AB	ΔAbu0127S-ΔAbu0127	ΔAbu0127-AB	ABS_30-AB	ABS_60-AB
Cj1407c	NA	phospho-sugar mutase	G	NA	NA	NA	0.149028	NA	NA	Abu_0840	NA	phosphomannomutase/phosphoglucomutase	G	-0.911685	NA	NA	0.144672	NA	NA
										Abu_1764	NA	phosphomannomutase/phosphoglucomutase	G	NA	NA	NA	ND	ND	ND
Cj1535c	pgi	glucose-6-phosphate isomerase	G	NA	NA	NA	NA	NA	NA	Abu_0838	pgi	glucose-6-phosphate isomerase	G	NA	NA	NA	0.195945	NA	NA
Cj0840c	fbp	fructose-1,6-bisphosphatase	G	NA	NA	NA	-0.426769	NA	NA	Abu_1219	fpb	class 1 fructose-bisphosphatase	G	-0.970688	NA	NA	0.17787	NA	NA
Cj0597	fba	fructose-bisphosphate aldolase	G	NA	NA	NA	-0.312406	NA	NA	Abu_0377	fbaA	class II fructose-bisphosphate aldolase	G	-1.98834	NA	NA	-0.559859	NA	NA
										Abu_2134	tpiA	triose-phosphate isomerase	G	NA	NA	NA	-0.213428	NA	NA
Cj1401c	tpiA	triosephosphate isomerase	G	NA	NA	NA	-0.349296	NA	NA	Abu_0140	gapB	glyceraldehyde 3-phosphate dehydrogenaseNAD-binding domain-containing protein	G	0.75557	NA	NA	NA	NA	NA
Cj1403c	gapA	glyceraldehyde 3-phosphate dehydrogenase	G	NA	NA	NA	NA	NA	NA	Abu_2132	gapA	type I glyceraldehyde-3-phosphate dehydrogenase	G	-1.15787	NA	NA	-0.219981	NA	NA
Cj1402c	pgk	phosphoglycerate kinase	F	NA	NA	NA	-0.267977	NA	NA	Abu_2133	NA	phosphoglycerate kinase	F	NA	-0.780747	NA	-0.251929	NA	NA
Cj0434	pgm	2,3-bisphosphoglycerate-independentphosphoglycerate mutase	G	1.41046	NA	NA	NA	NA	NA	Abu_1900	gpmI	2,3-bisphosphoglycerate-independentphosphoglycerate mutase	G	NA	NA	NA	NA	NA	NA
Cj1672c	eno	enolase	G	NA	NA	NA	-0.21901	NA	NA	Abu_2240	eno	phosphopyruvate hydratase	G	NA	NA	NA	-0.301032	NA	NA
Cj0932c	pckA	phosphoenolpyruvate carboxykinase	H	NA	NA	NA	NA	NA	NA	Abu_1227	pckA	phosphoenolpyruvate carboxykinase (ATP)	H	NA	NA	NA	-0.26261	NA	NA

### Sheet: acetate metablism
The expression of selected genes related to pyruvate and acetate metabolism.
Campylobacter jejuni 11168											Arcobacter butzleri RM4018											Helicobacter pylori 26695 (transcriptomic and proteomic data from Noszka et al. 2023)
					RNA-seq			LC-MS/MS								RNA-seq			LC-MS/MS								CHIP		RNA-seq		MS
locus tag	gene	product		COG	ΔCJ1608-CJ	CJS-CJ	ΔCJ1608S-ΔCJ1608	ΔCJ1608-CJ	CJS_30-CJ	CJS_60-CJ	locus tag	gene	product		COG	ΔAbu0127-AB	ABS-AB	ΔAbu0127S-ΔAbu0127	ΔAbu0127-AB	ABS_30-AB	ABS_60-AB	locus tag	gene name	product	Complexes*	COG		ΔHP1021-WT	WTS-WT	ΔHP1021S-ΔHP1021	ΔHP1021-WT
Cj0536	oorA	2-oxoglutarate-acceptor oxidoreductase subunitOorA		C	-1.26313	NA	NA	-0.898531	NA	NA	Abu_0855	oorA	2-oxoglutarate synthase subunit alpha		C	-2.18868	NA	NA	-0.17167	NA	NA	HP0589		2-oxoglutarate synthase subunit alpha	OFOR	C		-0.935498	NA	NA	-0.743747
Cj0537	oorB	2-oxoglutarate-acceptor oxidoreductase subunitOorB		C	-1.50864	NA	NA	-0.998995	NA	NA	Abu_0856	oorB	2-oxoglutarate ferredoxin oxidoreductase subunitbeta		C	-2.13902	NA	NA	-0.16948	NA	NA	HP0590		2-oxoglutarate ferredoxin oxidoreductase subunitbeta	OFOR	C		-1.26668	NA	NA	-0.619457
											Abu_1472	aceE	pyruvate dehydrogenase (acetyl-transferring),homodimeric type	Pdh	S	-1.35208	NA	NA	-0.0724978	NA	NA
											Abu_1473	aceF	dihydrolipoyllysine-residue acetyltransferase	Pdh	C	-1.52529	-0.991479	NA	NA	NA	NA
											Abu_1474	lpdA	dihydrolipoyl dehydrogenase	Pdh	C	-1.70425	NA	NA	NA	NA	NA
Cj1476c	POR	pyruvate-flavodoxin oxidoreductase	POR	C	1.01851	NA	NA	NA	NA	NA												HP1108		pyruvate flavodoxin oxidoreductase subunitgamma	PFOR			-1.40742	-1.72016	NA	0.285673
Cj0933c	pycB	pyruvate carboxylase B subunit	Pyc	C	NA	NA	NA	NA	NA	NA	Abu_1226	NA	biotin attachment protein	Pyc	C	-2.1564	NA	NA	-0.407911	ND	ND	HP1109		4Fe-4S binding protein	PFOR	C		-1.13637	-1.69368	NA	0.422136
Cj1037c	pycA	acetyl-CoA carboxylase subunit A	Pyc	I	NA	NA	NA	NA	NA	NA	Abu_0176	NA	biotin attachment protein		C	-1.81857	NA	NA	ND	ND	ND	HP1110		2-oxoacid:ferredoxin oxidoreductase subunitalpha	PFOR	C		NA	-1.42054	NA	0.250151
											Abu_0605	NA	acetyl-CoA carboxylase biotin carboxylasesubunit		I	-2.23936	NA	NA	-0.728188	NA	NA	HP1111		thiamine pyrophosphate-dependent enzyme	PFOR	C		NA	-1.53509	NA	0.461369
Cj0689	ackA	acetate kinase		F	NA	1.27422	NA	-0.760296	NA	NA	Abu_0492	ackA1	acetate kinase		F	-4.52137	NA	NA	-2.9604	NA	NA
Cj0688	pta	phosphate acetyltransferase		C	NA	1.35362	NA	-0.628375	NA	NA	Abu_0493	pta	phosphate acetyltransferase		C	-5.80073	NA	NA	-2.92641	NA	NA
											Abu_0494	ackA2	acetate kinase		F	-0.872918	NA	NA	-0.316458	NA	NA
											Abu_0495	NA	cation transporter		P	1.5318	NA	NA	ND	ND	ND
											Abu_0496	ackA3	acetate kinase		F	NA	NA	NA	-1.86099	NA	NA
Cj1537c	acs	acetyl-CoA synthetase		F	-1.34146	3.32248	NA	-1.67527	0.444263	0.661218	Abu_1925	acs (acetyl-CoA synthetase)	aldolase/citrate lyase family protein		GI	NA	NA	NA	1.14862	NA	NA
